# Tick hemocytes have pleiotropic roles in microbial infection and arthropod fitness

**DOI:** 10.1101/2023.08.31.555785

**Authors:** Agustin Rolandelli, Hanna J. Laukaitis-Yousey, Haikel N. Bogale, Nisha Singh, Sourabh Samaddar, Anya J. O’Neal, Camila R. Ferraz, Matthew Butnaru, Enzo Mameli, Baolong Xia, M. Tays Mendes, L. Rainer Butler, Liron Marnin, Francy E. Cabrera Paz, Luisa M. Valencia, Vipin S. Rana, Ciaran Skerry, Utpal Pal, Stephanie E. Mohr, Norbert Perrimon, David Serre, Joao H.F. Pedra

**Author notes:** Present address: Rancho BioSciences, San Diego, CA 92127. Present address: Immunology Program, Memorial Sloan Kettering Cancer Center, New York, NY 10065.

## Abstract

Uncovering the complexity of systems in non-model organisms is critical for understanding arthropod immunology. Prior efforts have mostly focused on Dipteran insects, which only account for a subset of existing arthropod species in nature. Here, we describe immune cells or hemocytes from the clinically relevant tick *Ixodes scapularis* using bulk and single cell RNA sequencing combined with depletion via clodronate liposomes, RNA interference, Clustered Regularly Interspaced Short Palindromic Repeats activation (CRISPRa) and RNA-fluorescence *in situ* hybridization (FISH). We observe molecular alterations in hemocytes upon tick infestation of mammals and infection with either the Lyme disease spirochete *Borrelia burgdorferi* or the rickettsial agent *Anaplasma phagocytophilum*. We predict distinct hemocyte lineages and reveal clusters exhibiting defined signatures for immunity, metabolism, and proliferation during hematophagy. Furthermore, we perform a mechanistic characterization of two *I. scapularis* hemocyte markers: *hemocytin* and *astakine*. Depletion of phagocytic hemocytes affects *hemocytin* and *astakine* levels, which impacts blood feeding and molting behavior of ticks. Hemocytin specifically affects the c-Jun N-terminal kinase (JNK) signaling pathway, whereas astakine alters hemocyte proliferation in *I. scapularis*. Altogether, we uncover the heterogeneity and pleiotropic roles of hemocytes in ticks and provide a valuable resource for comparative biology in arthropods.
