## Supplementary Dataset 3 for "Tick hemocytes have pleiotropic roles in microbial infection and arthropod fitness"

### Sheet: Clusters 1 and 4 marker genes
Supplementary Dataset 3: Marker genes for Cluster 1 and Cluster 4 in hemocytes from unfed ticks.
FDR = False discovery rate; FC = Fold change.
Cluster 1					Cluster 4
GENE	p.value	FDR	summary.logFC		GENE	p.value	FDR	summary.logFC
LOC8027381_uncharacterized_protein_LOC8027381	3.34449e-212	1.80803e-208	3.65861		LOC8027381_uncharacterized_protein_LOC8027381	2.24054e-89	1.21123e-85	2.18114
LOC115310734_uncharacterized_protein_LOC115310734	6.09969e-173	1.64875e-169	3.15459		LOC115310734_uncharacterized_protein_LOC115310734	2.65312e-72	7.17139e-69	1.88948
LOC8030739_uncharacterized_protein_LOC8030739_isoform_X1	1.12855e-164	2.03365e-161	3.01917		LOC8030739_uncharacterized_protein_LOC8030739_isoform_X1	1.98387e-64	3.57493e-61	1.96294
LOC8027382_uncharacterized_protein_LOC8027382	5.48701e-164	7.4157e-161	2.56023		LOC115310733_uncharacterized_protein_LOC115310733	1.9263e-51	2.6034e-48	1.52099
LOC115310733_uncharacterized_protein_LOC115310733	7.14056e-153	7.72037e-150	2.671		LOC8027382_uncharacterized_protein_LOC8027382	1.31747e-45	1.42445e-42	1.38742
LOC115330161_uncharacterized_protein_LOC115330161	2.19205e-144	1.97503e-141	2.30467		LOC115330161_uncharacterized_protein_LOC115330161	1.76091e-28	1.58658e-25	0.940052
LOC115330164_uncharacterized_protein_LOC115330164	1.7368e-130	1.3413e-127	2.2411		LOC115330164_uncharacterized_protein_LOC115330164	1.66907e-25	1.289e-22	0.922835
LOC115310732_uncharacterized_protein_LOC115310732	5.3856e-74	3.63932e-71	1.5935		LOC8028327	1.61262e-16	1.08973e-13	0.709121
LOC8025030_endochitinase	1.04433e-62	6.27292e-60	1.44717		LOC115310732_uncharacterized_protein_LOC115310732	8.78804e-16	5.27868e-13	0.650156
LOC8050391_uncharacterized_protein_LOC8050391	4.43959e-56	2.40004e-53	1.48069		LOC8025030_endochitinase	6.64851e-15	3.59418e-12	0.747545
LOC8028327	9.94447e-49	4.88726e-46	1.29043		LOC8025528_hemocytin	4.7257e-11	2.32247e-08	0.494583
LOC8040700_antimicrobial_peptide_microplusin	9.70494e-44	4.37208e-41	0.863236		LOC8040700_antimicrobial_peptide_microplusin	1.11781e-10	5.03573e-08	0.387638
LOC8040912_uncharacterized_protein_LOC8040912	4.37347e-39	1.81869e-36	0.881144		LOC8050391_uncharacterized_protein_LOC8050391	6.49245e-10	2.69986e-07	0.616633
LOC8032444_astakine	2.28346e-37	8.81742e-35	0.805628		LOC8032444_astakine	6.1634e-09	2.37995e-06	0.338638
LOC8027577_uncharacterized_protein_LOC8027577	4.73815e-34	1.70763e-31	0.855568		LOC8040912_uncharacterized_protein_LOC8040912	2.36331e-07	8.51736e-05	0.293764
LOC8053283_chymotrypsin-elastase_inhibitor_ixodidin	1.03386e-33	3.49314e-31	0.743449		LOC115309571_uncharacterized_protein_LOC115309571	6.59068e-06	0.00222683	0.701916
LOC8025528_hemocytin	1.6412e-27	5.21902e-25	0.774727		LOC8036515	1.33141e-05	0.00405016	0.533104
LOC8027393_actin-5C	1.16449e-25	3.49736e-23	0.803532		LOC8027577_uncharacterized_protein_LOC8027577	1.34856e-05	0.00405016	0.269295
LOC8054015_uncharacterized_protein_LOC8054015	8.5983e-22	2.44644e-19	0.517514		LOC8035131_protein_NDRG3_isoform_X3	2.48711e-05	0.00707649	0.678923
LOC115324501_uncharacterized_protein_LOC115324501_isoform_X1	1.20152e-20	3.24771e-18	0.532258		LOC8053283_chymotrypsin-elastase_inhibitor_ixodidin	3.58565e-05	0.00969203	0.238596
LOC8042143_intracellular_coagulation_inhibitor_2	9.18009e-15	2.36322e-12	0.420581		LOC8027393_actin-5C	0.000175762	0.0441561	0.398681
LOC8043427_mucin-5AC_isoform_X1	2.12361e-14	5.21829e-12	0.410909		LOC120844092_intracellular_coagulation_inhibitor_1	0.000179695	0.0441561	0.23919
LOC115314622_fibroblast_growth_factor_receptor_3-like	3.87536e-14	9.10878e-12	0.32124		LOC8054015_uncharacterized_protein_LOC8054015	0.000193671	0.0455212	0.189281
LOC120849822_ras-like_GTP-binding_protein_Rho1_isoform_X1	7.69939e-14	1.73429e-11	0.421209
LOC120844092_intracellular_coagulation_inhibitor_1	4.29969e-12	9.29765e-10	0.382572
LOC8030065_carboxypeptidase_inhibitor	5.38647e-12	1.11997e-09	0.341168
LOC8050953_uncharacterized_protein_LOC8050953	8.31959e-12	1.66577e-09	0.243714
LOC121046980_uncharacterized_protein_LOC121046980	1.60641e-10	3.10152e-08	0.223774
LOC8038220_uncharacterized_protein_LOC8038220_isoform_X2	2.46274e-10	4.59088e-08	0.293859
LOC8052083_nicotinate-nucleotide_pyrophosphorylase	9.26741e-10	1.66999e-07	0.216019
LOC115321873_uncharacterized_protein_LOC115321873	1.06229e-09	1.85249e-07	0.291744
LOC8023409_NPC_intracellular_cholesterol_transporter_2	1.15709e-09	1.95475e-07	0.258123
LOC8043300_uncharacterized_protein_LOC8043300_isoform_X1	7.01449e-09	1.1491e-06	0.183263
LOC8031221_zinc_metalloproteinase_nas-26	1.6306e-08	2.59266e-06	0.182339
LOC8028718_alpha-(1,3)-fucosyltransferase_C	3.17042e-08	4.89694e-06	0.163871
LOC8043983_acid_phosphatase_type_7	1.15571e-07	1.73549e-05	0.239182
LOC8025439_1-phosphatidylinositol_4,5-bisphosphate_phosphodiesterase_isoform_X1	2.13911e-07	3.12541e-05	0.187895
LOC115319332_papilin	3.71111e-07	5.27955e-05	0.211813
LOC8025151_translocating_chain-associated_membrane_protein_1-like_1	5.80312e-07	8.04402e-05	0.296388
LOC8034169_microtubule-associated_protein_Jupiter_isoform_X2	8.07002e-07	0.000109066	0.235692
LOC115328158_endochitinase	1.09327e-06	0.000144151	0.18757
LOC115311315_MFS-type_transporter_SLC18B1_isoform_X2	1.5198e-06	0.00019562	0.144842
LOC120836545_uncharacterized_protein_LOC120836545	1.78873e-06	0.00022488	0.134135
LOC8041619_nocturnin_isoform_X5	3.19015e-06	0.000391954	0.217061
LOC120849109_von_Willebrand_factor-like	4.06873e-06	0.00048879	0.126177
LOC8027110_glucose-6-phosphatase_2	4.63175e-06	0.000544331	0.19641
LOC115327329_keratin-associated_protein_5-4	5.04791e-06	0.000580618	0.119069
LOC8027575_protein_D1	6.42674e-06	0.000723812	0.184306
LOC8025689_mucin-6-like	6.6763e-06	0.000736573	0.140749
LOC115308615_uncharacterized_protein_LOC115308615	9.60099e-06	0.00103806	0.173071
LOC8041312_rap_guanine_nucleotide_exchange_factor_2_isoform_X10	1.46747e-05	0.00155552	0.118116
LOC8029882_uncharacterized_protein_LOC8029882_isoform_X2	3.30127e-05	0.00343205	0.0745916
LOC8051831_uncharacterized_protein_LOC8051831_isoform_X2	4.15978e-05	0.00424298	0.177921
LOC8028677_heterogeneous_nuclear_ribonucleoprotein_Q_isoform_X2	4.49674e-05	0.00450174	0.230465
LOC8036124_techylectin-5A	4.8547e-05	0.00477173	0.0899201
LOC8036606_putative_uncharacterized_oxidoreductase_C513.07	5.76567e-05	0.00556593	0.155758
LOC8051851_DNA-binding_protein_D-ETS-3	6.77519e-05	0.00642573	0.0898524
LOC8042896_coiled-coil_domain-containing_protein_125_isoform_X2	8.11369e-05	0.00756252	0.107597
LOC115316324_cytochrome_P450_3A41	0.000112583	0.0103157	0.106056
LOC8040959_uncharacterized_protein_LOC8040959_isoform_X2	0.000137739	0.0124103	0.0937489
LOC120840826_LIM/homeobox_protein_Lhx2	0.000175613	0.0155633	0.0924847
LOC8035034_TNF_receptor-associated_factor_6_isoform_X4	0.000271461	0.0234344	0.0831902
LOC8028712_multiple_inositol_polyphosphate_phosphatase_1_isoform_X3	0.000273098	0.0234344	0.147216
LOC8053944_uncharacterized_peptidase_C1-like_protein_F26E4.3	0.000293703	0.0248087	0.151563
LOC8030154_BMP-binding_endothelial_regulator_protein	0.000377091	0.0313623	0.110521
LOC115322795_uncharacterized_protein_LOC115322795	0.000429236	0.0351584	0.0759402
LOC115310551_uncharacterized_protein_LOC115310551	0.000476698	0.0384631	0.0876656
LOC8051053_monocarboxylate_transporter_10_isoform_X1	0.000504827	0.0401337	0.0962408
