## Supplementary Dataset 4 for "Tick hemocytes have pleiotropic roles in microbial infection and arthropod fitness"

### Sheet: Clusters 2 and 10 marker genes
Supplementary Dataset 4: Marker genes for Cluster 2 and Cluster 10 in hemocytes from engorged ticks.
FDR = False discovery rate; FC = Fold change.
Cluster 2					Cluster 10
GENE	p.value	FDR	summary.logFC		GENE	p.value	FDR	summary.logFC
LOC120841059	1.93775e-229	1.3851e-225	2.21573		LOC8024371_uncharacterized_protein_LOC8024371	1.10817e-168	7.92117e-165	4.81375
LOC120841016	8.61531e-197	3.07911e-193	2.14388		LOC120841066	1.85693e-138	6.63668e-135	3.45966
LOC120841066	2.98394e-193	7.10973e-190	2.19623		LOC8052012_uncharacterized_protein_LOC8052012	6.99792e-134	1.66737e-130	3.60493
LOC8043650_glutathione_S-transferase_1	1.06525e-191	1.9036e-188	2.46506		LOC120841059	3.76698e-130	6.7316e-127	3.42472
LOC8024371_uncharacterized_protein_LOC8024371	1.36749e-175	1.95496e-172	3.00398		LOC120841016	2.08704e-128	2.98363e-125	3.34372
LOC115326206_2-iminobutanoate/2-iminopropanoate_deaminase-like	2.47636e-135	2.95017e-132	1.67175		LOC8034590_uncharacterized_protein_LOC8034590	7.37254e-109	8.78315e-106	3.50554
LOC8029923_S-adenosylmethionine_synthase	2.6976e-127	2.75464e-124	1.3677		LOC8041311_uncharacterized_protein_LOC8041311	2.13785e-101	2.18305e-98	3.15342
LOC8034590_uncharacterized_protein_LOC8034590	3.93563e-124	3.51648e-121	1.61348		LOC120841853_uncharacterized_protein_LOC120841853	1.58146e-99	1.41304e-96	3.06185
LOC115319205_uncharacterized_protein_LOC115319205	2.36785e-116	1.8806e-113	1.78116		LOC8041212_uncharacterized_protein_LOC8041212	2.46233e-89	1.95564e-86	2.43796
LOC8052012_uncharacterized_protein_LOC8052012	2.07014e-104	1.47974e-101	1.54009		LOC8043650_glutathione_S-transferase_1	3.29688e-84	2.35661e-81	2.57546
LOC8027958_4-coumarate--CoA_ligase_1	2.50978e-99	1.6309e-96	1.0318		LOC115321020_uncharacterized_protein_LOC115321020	5.60732e-77	3.64374e-74	2.74274
LOC8041079_1,2-dihydroxy-3-keto-5-methylthiopentene_dioxygenase-like	1.64652e-96	9.80775e-94	1.27105		LOC8036342_uncharacterized_protein_LOC8036342	1.84512e-71	1.09908e-68	2.56046
LOC8024680_adenosylhomocysteinase_B	3.49228e-96	1.92021e-93	1.00489		LOC8029923_S-adenosylmethionine_synthase	4.89265e-69	2.6902e-66	1.89145
LOC120841752_uncharacterized_protein_LOC120841752	2.32547e-94	1.18732e-91	1.0431		LOC115318382_uncharacterized_protein_LOC115318382_isoform_X2	1.75782e-67	8.97491e-65	2.29112
LOC121834857	2.119e-91	1.00977e-88	1.07982		LOC120847909_uncharacterized_protein_LOC120847909	1.35636e-64	6.46352e-62	1.99284
LOC8041309_uncharacterized_protein_LOC8041309	2.01546e-90	9.00407e-88	1.22698		LOC8051866_peroxidase	2.47217e-64	1.10444e-61	2.14633
LOC115311195_juvenile_hormone_acid_O-methyltransferase-like	1.32847e-88	5.58583e-86	1.08661		LOC115321468_uncharacterized_protein_LOC115321468	6.42969e-64	2.7035e-61	2.76982
LOC8041212_uncharacterized_protein_LOC8041212	1.00183e-83	3.97839e-81	1.08781		LOC8041309_uncharacterized_protein_LOC8041309	4.59764e-63	1.82577e-60	2.1334
LOC115316203_uncharacterized_protein_LOC115316203	2.56383e-78	9.64538e-76	1.00245		LOC115319205_uncharacterized_protein_LOC115319205	3.22242e-56	1.21231e-53	2.39612
LOC120847909_uncharacterized_protein_LOC120847909	1.84169e-77	6.58221e-75	0.896906		LOC8024680_adenosylhomocysteinase_B	4.559e-56	1.62939e-53	1.67588
LOC8041311_uncharacterized_protein_LOC8041311	4.38555e-75	1.49276e-72	1.01599		LOC8041923_uncharacterized_protein_LOC8041923	5.89853e-56	2.00775e-53	1.85737
LOC120841853_uncharacterized_protein_LOC120841853	1.70277e-74	5.53244e-72	0.98861		LOC115326206_2-iminobutanoate/2-iminopropanoate_deaminase-like	1.86901e-55	6.07258e-53	1.88794
LOC120844333_uncharacterized_protein_LOC120844333	7.34706e-69	2.28334e-66	0.781091		LOC115318406_uncharacterized_protein_LOC115318406	9.66022e-55	3.00223e-52	1.53778
LOC121047743_uncharacterized_protein_LOC121047743	3.14162e-68	9.35678e-66	0.785907		LOC115316203_uncharacterized_protein_LOC115316203	1.02199e-53	3.04384e-51	2.08028
LOC121834547_plasma_kallikrein-like	1.45343e-62	4.15564e-60	0.761815		LOC120849439_uncharacterized_protein_LOC120849439	1.172e-52	3.35099e-50	1.28286
LOC8034314	1.24389e-59	3.41975e-57	1.04791		LOC120838554_plasminogen-like	2.2194e-51	6.10163e-49	1.58394
LOC115321020_uncharacterized_protein_LOC115321020	2.88405e-57	7.63526e-55	0.87894		LOC8027958_4-coumarate--CoA_ligase_1	8.54731e-50	2.26282e-47	1.36969
LOC115309425	2.24217e-56	5.72394e-54	0.605557		LOC115308464_uncharacterized_protein_LOC115308464	1.46634e-49	3.74337e-47	1.69839
LOC115318406_uncharacterized_protein_LOC115318406	2.47896e-56	6.11021e-54	0.649707		LOC115322176_uncharacterized_protein_LOC115322176_isoform_X1	3.6002e-47	8.87387e-45	1.69035
LOC120849439_uncharacterized_protein_LOC120849439	1.27788e-54	3.04476e-52	0.553702		LOC8041079_1,2-dihydroxy-3-keto-5-methylthiopentene_dioxygenase-like	8.99414e-41	2.143e-38	1.28678
LOC120841693_uncharacterized_protein_LOC120841693	4.76473e-53	1.09865e-50	1.03327		LOC120841752_uncharacterized_protein_LOC120841752	1.03351e-39	2.38306e-37	1.25374
LOC8041923_uncharacterized_protein_LOC8041923	5.96819e-53	1.33314e-50	0.749027		LOC115311195_juvenile_hormone_acid_O-methyltransferase-like	1.67045e-39	3.73138e-37	1.20607
LOC115318382_uncharacterized_protein_LOC115318382_isoform_X2	2.47512e-52	5.36125e-50	0.693749		LOC121834857	3.29143e-38	7.12944e-36	1.28213
LOC115332525_sulfotransferase_1C4	9.78658e-52	2.05748e-49	0.505934		LOC121834547_plasma_kallikrein-like	2.41886e-36	5.0853e-34	1.37295
LOC8040563_1,2-dihydroxy-3-keto-5-methylthiopentene_dioxygenase	1.58748e-49	3.24209e-47	0.612096		LOC120839508_uncharacterized_protein_LOC120839508	5.14582e-36	1.05092e-33	1.02877
LOC115308825_juvenile_hormone_acid_O-methyltransferase-like	4.89297e-49	9.71527e-47	0.44913		LOC8033435_uncharacterized_protein_LOC8033435	8.50443e-36	1.6886e-33	1.04676
LOC8053851_2-iminobutanoate/2-iminopropanoate_deaminase	1.19239e-47	2.30357e-45	0.502184		LOC8042262_uncharacterized_protein_LOC8042262	4.10838e-32	7.93694e-30	1.05894
LOC8028435_glutathione_S-transferase_Mu_1-like	1.02656e-45	1.93101e-43	0.424759		LOC115311572_glutathione_S-transferase_Mu_2-like	5.84195e-32	1.0989e-29	1.06116
LOC8036342_uncharacterized_protein_LOC8036342	9.58334e-45	1.75645e-42	0.805619		LOC120844333_uncharacterized_protein_LOC120844333	4.02711e-31	7.38096e-29	0.944483
LOC115322176_uncharacterized_protein_LOC115322176_isoform_X1	4.26592e-43	7.62319e-41	0.541225		LOC8031597_scoloptoxin_SSD14	3.1968e-29	5.71269e-27	0.827557
LOC115310795_putative_acyl-CoA_synthetase_YngI	1.14696e-41	1.99963e-39	0.428119		LOC8042308_uncharacterized_protein_LOC8042308	3.86772e-29	6.74305e-27	0.975707
LOC121834646_trypsin-7-like,_partial	9.87916e-41	1.68134e-38	0.428645		LOC115320435_estradiol_17-beta-dehydrogenase_8-like	9.19263e-29	1.5645e-26	1.025
LOC120838554_plasminogen-like	3.39679e-40	5.64657e-38	0.509701		LOC115310795_putative_acyl-CoA_synthetase_YngI	1.13113e-28	1.88031e-26	0.812427
LOC8040565_1,2-dihydroxy-3-keto-5-methylthiopentene_dioxygenase-like	8.84105e-40	1.43627e-37	0.377777		LOC8052298_uncharacterized_protein_LOC8052298	9.43685e-28	1.53306e-25	0.925559
LOC121048479_plasma_kallikrein-like	3.84395e-39	6.10591e-37	0.559858		LOC8034102_protein_Mpv17-like	1.39874e-27	2.22183e-25	0.828159
LOC120848811_protein_D1-like	2.78081e-38	4.32114e-36	0.478782		LOC8053454_uncharacterized_protein_LOC8053454	1.67058e-27	2.59594e-25	0.926351
LOC8026464_juvenile_hormone_acid_O-methyltransferase-like	3.65954e-38	5.56561e-36	0.363829		LOC8052013_uncharacterized_protein_LOC8052013	1.87028e-27	2.84442e-25	1.04151
LOC115325463_estradiol_17-beta-dehydrogenase_8	7.77391e-38	1.14165e-35	0.394955		LOC120848811_protein_D1-like	9.1841e-27	1.36767e-24	0.830821
LOC8026619_homogentisate_1,2-dioxygenase	7.82608e-38	1.14165e-35	0.369108		LOC8039877_glutathione_S-transferase_1-like	6.38391e-26	9.31269e-24	0.829783
LOC120846132_thiopurine_S-methyltransferase-like	1.20228e-37	1.71879e-35	0.351746		LOC8026044_uncharacterized_protein_LOC8026044	3.91636e-25	5.59883e-23	0.80655
LOC8031597_scoloptoxin_SSD14	1.30472e-37	1.82866e-35	0.403974		LOC121834646_trypsin-7-like,_partial	5.29353e-25	7.41925e-23	0.840588
LOC8042308_uncharacterized_protein_LOC8042308	3.83347e-37	5.26954e-35	0.479015		LOC8037639_peroxiredoxin_1	7.09916e-25	9.75862e-23	0.986056
LOC115320435_estradiol_17-beta-dehydrogenase_8-like	4.40376e-37	5.93925e-35	0.498031		LOC8040926_early_nodulin-75	7.88938e-25	1.06402e-22	0.86094
LOC8027168_(3R)-3-hydroxyacyl-CoA_dehydrogenase	1.18888e-36	1.57372e-34	0.387385		LOC115317661_uncharacterized_protein_LOC115317661	2.73166e-24	3.61591e-22	0.787107
LOC115321468_uncharacterized_protein_LOC115321468	2.19192e-36	2.84869e-34	0.7843		LOC115332525_sulfotransferase_1C4	5.10916e-24	6.64005e-22	0.692209
LOC8037613_adenosine_kinase_2	2.26099e-35	2.88599e-33	0.485569		LOC115309425	1.49754e-23	1.9115e-21	0.711944
LOC115323392_omega-amidase_NIT2-like	6.95948e-35	8.72744e-33	0.342823		LOC115311033_uncharacterized_protein_LOC115311033	7.18587e-23	9.01134e-21	0.601338
LOC8033435_uncharacterized_protein_LOC8033435	7.18717e-35	8.85757e-33	0.364361		LOC8032852_uncharacterized_protein_LOC8032852	3.20399e-22	3.94864e-20	0.660596
LOC115311875_(3R)-3-hydroxyacyl-CoA_dehydrogenase-like	4.87389e-34	5.90484e-32	0.359945		LOC120841855_uncharacterized_protein_LOC120841855	1.46444e-21	1.77421e-19	0.722725
LOC8037639_peroxiredoxin_1	1.09891e-33	1.30917e-31	0.602679		LOC120846132_thiopurine_S-methyltransferase-like	5.22878e-21	6.22922e-19	0.680903
LOC8051866_peroxidase	1.89923e-33	2.22552e-31	0.50058		LOC121047743_uncharacterized_protein_LOC121047743	7.89491e-21	9.25128e-19	0.588694
LOC115326205_2-iminobutanoate/2-iminopropanoate_deaminase	4.1231e-33	4.75354e-31	0.307758		LOC115308825_juvenile_hormone_acid_O-methyltransferase-like	8.42968e-21	9.71861e-19	0.576514
LOC8032682_omega-amidase_NIT2-like	1.15419e-32	1.30955e-30	0.381676		LOC115321463_uncharacterized_protein_LOC115321463	1.07681e-20	1.22175e-18	0.706734
LOC120849242_uncharacterized_protein_LOC120849242	3.79894e-32	4.24294e-30	0.331212		LOC121046884_early_nodulin-75	1.18716e-20	1.32591e-18	0.694333
LOC115318482_indolethylamine_N-methyltransferase	3.95365e-32	4.3478e-30	0.275153		LOC8026619_homogentisate_1,2-dioxygenase	1.35428e-20	1.48929e-18	0.575681
LOC8031616_juvenile_hormone_acid_O-methyltransferase	2.40697e-31	2.60682e-29	0.285063		LOC8040563_1,2-dihydroxy-3-keto-5-methylthiopentene_dioxygenase	5.68067e-20	6.15233e-18	0.579383
LOC115317376_sulfotransferase_ssu-1	4.02309e-31	4.2921e-29	0.277727		LOC8053851_2-iminobutanoate/2-iminopropanoate_deaminase	1.27841e-19	1.36389e-17	0.571727
LOC8034102_protein_Mpv17-like	1.37295e-30	1.44321e-28	0.308917		LOC8034380_cytochrome_P450_2H2	1.2142e-18	1.27634e-16	0.544197
LOC115311572_glutathione_S-transferase_Mu_2-like	1.47375e-30	1.52672e-28	0.412037		LOC115325463_estradiol_17-beta-dehydrogenase_8	2.22922e-18	2.30935e-16	0.578095
LOC115308464_uncharacterized_protein_LOC115308464	1.52571e-30	1.55797e-28	0.425287		LOC8031616_juvenile_hormone_acid_O-methyltransferase	2.45158e-18	2.50342e-16	0.453624
LOC8053454_uncharacterized_protein_LOC8053454	3.70648e-30	3.73154e-28	0.350916		LOC8028435_glutathione_S-transferase_Mu_1-like	4.82041e-18	4.853e-16	0.452703
LOC8042262_uncharacterized_protein_LOC8042262	4.85778e-30	4.82269e-28	0.349455		LOC120849242_uncharacterized_protein_LOC120849242	5.73153e-18	5.69014e-16	0.615563
LOC120846264_1,2-dihydroxy-3-keto-5-methylthiopentene_dioxygenase	5.34818e-30	5.23682e-28	0.367179		LOC121835740_uncharacterized_protein_LOC121835740	6.88329e-18	6.73996e-16	0.631963
LOC120841698_uncharacterized_protein_LOC120841698	2.11059e-29	2.03871e-27	0.377777		LOC115311875_(3R)-3-hydroxyacyl-CoA_dehydrogenase-like	7.33995e-18	7.08999e-16	0.516467
LOC8052298_uncharacterized_protein_LOC8052298	1.25744e-27	1.19843e-25	0.330785		LOC8037613_adenosine_kinase_2	1.07858e-17	1.02796e-15	0.543794
LOC8040926_early_nodulin-75	1.62768e-27	1.53088e-25	0.370839		LOC115321470_uncharacterized_protein_LOC115321470	1.85278e-17	1.74259e-15	0.532344
LOC115315119_uncharacterized_protein_LOC115315119	7.21504e-27	6.69781e-25	0.311968		LOC121838284_serine_proteinase_stubble-like	1.89113e-17	1.75556e-15	0.645405
LOC120839508_uncharacterized_protein_LOC120839508	8.08968e-27	7.41347e-25	0.327704		LOC8026873_uncharacterized_protein_LOC8026873	2.31905e-17	2.1252e-15	0.651775
LOC120849240_uncharacterized_protein_LOC120849240	1.73375e-26	1.56872e-24	0.292808		LOC8040565_1,2-dihydroxy-3-keto-5-methylthiopentene_dioxygenase-like	4.59152e-17	4.15445e-15	0.41237
LOC8035762_sulfotransferase_1C2-like	1.58457e-25	1.41581e-23	0.245054		LOC115325743_cytochrome_P450_2J2	2.7784e-16	2.4825e-14	0.434189
LOC115327261_nicotinamide_N-methyltransferase	3.3542e-25	2.95998e-23	0.248093		LOC8026111_plasma_kallikrein-like,_partial	3.79231e-16	3.3466e-14	0.443084
LOC121838275	2.12463e-24	1.85206e-22	0.308212		LOC8035762_sulfotransferase_1C2-like	2.97074e-14	2.58962e-12	0.410519
LOC8039877_glutathione_S-transferase_1-like	2.5179e-24	2.16842e-22	0.282484		LOC115311034_uncharacterized_protein_LOC115311034	3.4382e-14	2.96099e-12	0.39912
LOC121046884_early_nodulin-75	3.65996e-24	3.11445e-22	0.276015		LOC8037469_2-iminobutanoate/2-iminopropanoate_deaminase	3.88669e-14	3.30739e-12	0.359386
LOC8026738_maleylacetoacetate_isomerase	5.96167e-24	5.01341e-22	0.205398		LOC121833247_juvenile_hormone_acid_O-methyltransferase-like	6.2885e-14	5.28826e-12	0.422463
LOC8041241_probable_caffeoyl-CoA_O-methyltransferase_2	2.97389e-23	2.47179e-21	0.198354		LOC8031306_arylsulfatase_B	6.82209e-14	5.67027e-12	0.417763
LOC8023425_indolethylamine_N-methyltransferase-like	5.92437e-23	4.86752e-21	0.195288		LOC115331346_uncharacterized_protein_LOC115331346	2.68511e-13	2.20611e-11	0.426572
LOC8054072_nicotinamide_N-methyltransferase-like	7.15071e-23	5.80833e-21	0.215545		LOC8027168_(3R)-3-hydroxyacyl-CoA_dehydrogenase	4.12109e-13	3.34745e-11	0.37844
LOC8026863_estradiol_17-beta-dehydrogenase_8-like	1.33688e-22	1.07371e-20	0.223016		LOC115315119_uncharacterized_protein_LOC115315119	4.86347e-13	3.90608e-11	0.359361
LOC8030462_cytosol_aminopeptidase	2.37981e-22	1.8901e-20	0.220243		LOC121832870_juvenile_hormone_acid_O-methyltransferase-like	6.44195e-13	5.11634e-11	0.376777
LOC115320258_indolethylamine_N-methyltransferase	2.55707e-22	2.00857e-20	0.219277		LOC115311893_(3R)-3-hydroxyacyl-CoA_dehydrogenase-like	6.74884e-13	5.30118e-11	0.391327
LOC115324589_carnitine_O-acetyltransferase	4.98338e-22	3.87187e-20	0.195735		LOC120842045_ice-structuring_glycoprotein	8.3608e-13	6.49598e-11	0.561865
LOC115312857_juvenile_hormone_acid_O-methyltransferase	8.56986e-22	6.58682e-20	0.217592		LOC8036822_sepiapterin_reductase	1.47116e-12	1.13073e-10	0.352644
LOC115319878_4-coumarate--CoA_ligase_1-like	1.36513e-21	1.03808e-19	0.198983		LOC8026464_juvenile_hormone_acid_O-methyltransferase-like	1.68337e-12	1.28008e-10	0.347733
LOC8032852_uncharacterized_protein_LOC8032852	4.74765e-21	3.57223e-19	0.226403		LOC8038530_mite_allergen_Der_p_3	2.45754e-12	1.84911e-10	0.390984
LOC115312167_uncharacterized_protein_LOC115312167	4.80408e-21	3.57704e-19	0.234333		LOC115311108_uncharacterized_protein_LOC115311108	3.23727e-12	2.41042e-10	0.381264
LOC115321463_uncharacterized_protein_LOC115321463	7.97179e-21	5.87447e-19	0.221268		LOC8028851_juvenile_hormone_acid_O-methyltransferase	3.92026e-12	2.88887e-10	0.392385
LOC8038530_mite_allergen_Der_p_3	3.6166e-20	2.6379e-18	0.207963		LOC115327261_nicotinamide_N-methyltransferase	1.10508e-11	8.06033e-10	0.333208
LOC8029359_catechol_O-methyltransferase_domain-containing_protein_1	3.73185e-20	2.69447e-18	0.192916		LOC115319878_4-coumarate--CoA_ligase_1-like	1.14779e-11	8.28727e-10	0.302575
LOC8037469_2-iminobutanoate/2-iminopropanoate_deaminase	3.94088e-20	2.81694e-18	0.210906		LOC8039140_(3R)-3-hydroxyacyl-CoA_dehydrogenase-like	1.72357e-11	1.23201e-09	0.30829
LOC8034380_cytochrome_P450_2H2	5.15752e-20	3.6501e-18	0.215307		LOC8031206_prolyl_4-hydroxylase_subunit_alpha-1-like	1.92406e-11	1.3617e-09	0.27655
LOC115317661_uncharacterized_protein_LOC115317661	6.04996e-20	4.23972e-18	0.221769		LOC120849240_uncharacterized_protein_LOC120849240	2.06102e-11	1.44433e-09	0.36849
LOC121833247_juvenile_hormone_acid_O-methyltransferase-like	1.18723e-19	8.23918e-18	0.226621		LOC115330624_nicotinamide_N-methyltransferase-like	4.65632e-11	3.23139e-09	0.320992
LOC120839513_uncharacterized_protein_LOC120839513	1.74179e-19	1.19714e-17	0.313616		LOC8027658_venom_serine_carboxypeptidase	4.77814e-11	3.28405e-09	0.302435
LOC8026044_uncharacterized_protein_LOC8026044	5.09244e-19	3.46674e-17	0.208901		LOC120841856	5.01294e-11	3.41262e-09	0.309331
LOC8026524_(3R)-3-hydroxyacyl-CoA_dehydrogenase-like	1.09631e-18	7.39284e-17	0.16618		LOC115323152_uncharacterized_protein_LOC115323152	5.22709e-11	3.52484e-09	0.32586
LOC115327780_juvenile_hormone_acid_O-methyltransferase-like	1.19437e-18	7.97882e-17	0.195338		LOC8030462_cytosol_aminopeptidase	6.43244e-11	4.29711e-09	0.305976
LOC115321342_indolethylamine_N-methyltransferase-like	2.61839e-18	1.73298e-16	0.158396		LOC115316542_uncharacterized_protein_LOC115316542	8.63748e-11	5.71673e-09	0.299293
LOC8024319_putative_acyl-CoA_synthetase_YngI	4.03161e-18	2.64385e-16	0.165696		LOC8034314	1.07765e-10	7.06701e-09	0.465206
LOC115332996_nicotinamide_N-methyltransferase	7.48274e-18	4.86242e-16	0.164824		LOC115326205_2-iminobutanoate/2-iminopropanoate_deaminase	1.1125e-10	7.22926e-09	0.298324
LOC120848037_maleylacetoacetate_isomerase	1.144e-17	7.36697e-16	0.148879		LOC121833246	1.83251e-10	1.18007e-08	0.248266
LOC115316222_juvenile_hormone_acid_O-methyltransferase	2.97241e-17	1.89704e-15	0.167846		LOC8053392_cytochrome_P450_4V2	2.46004e-10	1.57003e-08	0.276955
LOC115309421_indolethylamine_N-methyltransferase-like	5.84198e-17	3.69544e-15	0.146182		LOC115316222_juvenile_hormone_acid_O-methyltransferase	2.51078e-10	1.58823e-08	0.282448
LOC8052013_uncharacterized_protein_LOC8052013	6.96016e-17	4.36414e-15	0.275054		LOC8026863_estradiol_17-beta-dehydrogenase_8-like	2.655e-10	1.66473e-08	0.32005
LOC115327260_nicotinamide_N-methyltransferase-like	7.191e-17	4.46968e-15	0.162841		LOC120847836_aldehyde_dehydrogenase,_mitochondrial	3.79529e-10	2.35902e-08	0.36785
LOC8031206_prolyl_4-hydroxylase_subunit_alpha-1-like	7.55944e-17	4.65818e-15	0.164998		LOC115318482_indolethylamine_N-methyltransferase	3.91654e-10	2.4134e-08	0.264592
LOC115316229_juvenile_hormone_acid_O-methyltransferase-like	1.02927e-16	6.2882e-15	0.149062		LOC115312702_probable_caffeoyl-CoA_O-methyltransferase_2	4.35016e-10	2.65769e-08	0.281739
LOC8042309_uncharacterized_protein_LOC8042309	1.71142e-16	1.03672e-14	0.146236		LOC8033409_uncharacterized_protein_LOC8033409	5.37369e-10	3.25518e-08	0.278807
LOC115330624_nicotinamide_N-methyltransferase-like	2.96205e-16	1.77922e-14	0.159106		LOC121048549_uncharacterized_protein_LOC121048549	6.00142e-10	3.60489e-08	0.268025
LOC115315803_juvenile_hormone_acid_O-methyltransferase	3.99178e-16	2.37777e-14	0.149276		LOC8053068_glucoside_xylosyltransferase_1	9.13462e-10	5.44119e-08	0.304354
LOC115316542_uncharacterized_protein_LOC115316542	5.90909e-16	3.49076e-14	0.163184		LOC115314672_LOW_QUALITY_PROTEIN:_elongation_of_very_long_chain_fatty_acids_protein_AAEL008004	9.85962e-10	5.82451e-08	0.260437
LOC120847836_aldehyde_dehydrogenase,_mitochondrial	8.84453e-16	5.18203e-14	0.312121		LOC115320258_indolethylamine_N-methyltransferase	1.06273e-09	6.22658e-08	0.25685
LOC8040934_omega-amidase_NIT2	1.98241e-15	1.15205e-13	0.141555		LOC115312857_juvenile_hormone_acid_O-methyltransferase	1.2004e-09	6.97599e-08	0.296355
LOC120840392_sulfotransferase_ssu-1	2.39657e-15	1.38151e-13	0.153679		LOC8040566_uncharacterized_protein_LOC8040566	1.28201e-09	7.39016e-08	0.281626
LOC8036822_sepiapterin_reductase	3.02436e-15	1.72945e-13	0.132962		LOC115329937_sulfotransferase_1C2-like	2.73922e-09	1.56639e-07	0.286549
LOC121832870_juvenile_hormone_acid_O-methyltransferase-like	3.18682e-15	1.80789e-13	0.160875		LOC8026738_maleylacetoacetate_isomerase	3.39522e-09	1.92611e-07	0.255397
LOC8039140_(3R)-3-hydroxyacyl-CoA_dehydrogenase-like	3.28292e-15	1.84774e-13	0.159082		LOC120841863_uncharacterized_protein_LOC120841863,_partial	4.09765e-09	2.3063e-07	0.289248
LOC115323152_uncharacterized_protein_LOC115323152	3.55716e-15	1.98645e-13	0.157921		LOC8042309_uncharacterized_protein_LOC8042309	4.24525e-09	2.37071e-07	0.261238
LOC8028428_medium-chain_acyl-CoA_ligase_ACSF2,_mitochondrial	3.93264e-15	2.17911e-13	0.12876		LOC115310371_peroxidase	6.75515e-09	3.74309e-07	0.292362
LOC8053068_glucoside_xylosyltransferase_1	5.25605e-15	2.89002e-13	0.135134		LOC8054072_nicotinamide_N-methyltransferase-like	7.05788e-09	3.88075e-07	0.251819
LOC8031306_arylsulfatase_B	5.65327e-15	3.0847e-13	0.161099		LOC115333144_cytochrome_P450_2J4	7.46935e-09	4.07564e-07	0.221804
LOC121838284_serine_proteinase_stubble-like	6.05625e-15	3.27955e-13	0.186783		LOC120848037_maleylacetoacetate_isomerase	7.72307e-09	4.18216e-07	0.240107
LOC115312702_probable_caffeoyl-CoA_O-methyltransferase_2	1.21738e-14	6.54271e-13	0.143448		LOC8025628_dermonecrotic_toxin_SPH-like	9.10879e-09	4.89546e-07	0.256226
LOC120849428_uncharacterized_protein_LOC120849428	1.32361e-14	7.06059e-13	0.134026		LOC115317376_sulfotransferase_ssu-1	1.01691e-08	5.42455e-07	0.252392
LOC8051089_uncharacterized_oxidoreductase_YjmC_isoform_X2	1.74671e-14	9.24851e-13	0.187667		LOC115313306_(3R)-3-hydroxyacyl-CoA_dehydrogenase	1.04267e-08	5.52077e-07	0.280582
LOC8051546_pyrimidodiazepine_synthase	2.5385e-14	1.33421e-12	0.122245		LOC120849875_spidroin-2-like	1.44327e-08	7.58566e-07	0.388537
LOC120841855_uncharacterized_protein_LOC120841855	4.12296e-14	2.15116e-12	0.168928		LOC8028428_medium-chain_acyl-CoA_ligase_ACSF2,_mitochondrial	1.49371e-08	7.73884e-07	0.240056
LOC120849057_uncharacterized_protein_LOC120849057	4.28045e-14	2.21715e-12	0.133336		LOC121833196_early_nodulin-75-like	1.49407e-08	7.73884e-07	0.222398
LOC115325743_cytochrome_P450_2J2	5.22894e-14	2.68895e-12	0.129163		LOC8024319_putative_acyl-CoA_synthetase_YngI	1.79093e-08	9.20977e-07	0.246765
LOC120842045_ice-structuring_glycoprotein	6.16519e-14	3.14777e-12	0.200053		LOC121833176_early_nodulin-75-like	2.0469e-08	1.04509e-06	0.218231
LOC115312009_UDP-glucose_6-dehydrogenase	7.38686e-14	3.74477e-12	0.134172		LOC120849057_uncharacterized_protein_LOC120849057	2.22601e-08	1.12848e-06	0.248692
LOC115328610_Golgi-associated_plant_pathogenesis-related_protein_1	9.79107e-14	4.92863e-12	0.143915		LOC115311123_uncharacterized_protein_LOC115311123	2.26355e-08	1.13943e-06	0.353183
LOC121832965_hydroxyacid_oxidase_1-like	1.04738e-13	5.23542e-12	0.115363		LOC120841865	2.28832e-08	1.14384e-06	0.250663
LOC120844289_juvenile_hormone_acid_O-methyltransferase-like	1.13015e-13	5.60994e-12	0.120202		LOC115328850_trypsin-7-like	2.61046e-08	1.2958e-06	0.208234
LOC8035066_indolethylamine_N-methyltransferase-like	1.7147e-13	8.45287e-12	0.111258		LOC115327780_juvenile_hormone_acid_O-methyltransferase-like	3.14909e-08	1.55239e-06	0.213732
LOC120839934_omega-amidase_NIT2-like	3.66736e-13	1.7955e-11	0.132918		LOC8052797_cytochrome_P450_2H2	3.45632e-08	1.69218e-06	0.208204
LOC115331492_pancreatic_lipase-related_protein_2-like	3.89095e-13	1.89201e-11	0.144722		LOC115332940_cytochrome_P450_3A4	4.16736e-08	2.02641e-06	0.201362
LOC115327621_juvenile_hormone_acid_O-methyltransferase	4.71308e-13	2.27629e-11	0.124771		LOC8041241_probable_caffeoyl-CoA_O-methyltransferase_2	4.23563e-08	2.0457e-06	0.198049
LOC120841856	5.46823e-13	2.62328e-11	0.110666		LOC8033887_uncharacterized_protein_LOC8033887	6.73907e-08	3.23294e-06	0.216476
LOC115311893_(3R)-3-hydroxyacyl-CoA_dehydrogenase-like	5.90573e-13	2.81348e-11	0.131364		LOC115327260_nicotinamide_N-methyltransferase-like	8.07198e-08	3.84657e-06	0.203797
LOC115329937_sulfotransferase_1C2-like	5.94342e-13	2.81348e-11	0.117958		LOC8041760_arylsulfatase_B-like	8.93863e-08	4.23134e-06	0.238467
LOC8024912_trypsin-1	7.06957e-13	3.32456e-11	0.121358		LOC115312894	9.64028e-08	4.53347e-06	0.224817
LOC8026111_plasma_kallikrein-like,_partial	8.15305e-13	3.80902e-11	0.137276		LOC8026524_(3R)-3-hydroxyacyl-CoA_dehydrogenase-like	1.34628e-07	6.28969e-06	0.211389
LOC115331346_uncharacterized_protein_LOC115331346	9.34571e-13	4.33787e-11	0.127778		LOC8040958_phospholipase_A2-like	1.50873e-07	7.00285e-06	0.198328
LOC120844492_nicotinamide_N-methyltransferase-like	1.86143e-12	8.58422e-11	0.110844		LOC120849428_uncharacterized_protein_LOC120849428	2.29609e-07	1.05733e-05	0.214461
LOC120836856_uncharacterized_protein_LOC120836856	2.5587e-12	1.17241e-10	0.12232		LOC8024633_protein_disulfide-isomerase_A3	2.30754e-07	1.05733e-05	0.476268
LOC8053473_alanine_aminotransferase_2-like	4.2518e-12	1.93579e-10	0.119873		LOC8023425_indolethylamine_N-methyltransferase-like	2.47552e-07	1.12707e-05	0.168524
LOC8035479_molybdopterin_synthase_catalytic_subunit	4.46682e-12	2.02081e-10	0.111357		LOC115333080_protein_Mpv17	2.80729e-07	1.27003e-05	0.213345
LOC115311033_uncharacterized_protein_LOC115311033	5.02409e-12	2.25863e-10	0.106459		LOC115315803_juvenile_hormone_acid_O-methyltransferase	3.75426e-07	1.68776e-05	0.205504
LOC8026873_uncharacterized_protein_LOC8026873	5.70202e-12	2.54738e-10	0.134188		LOC8025361_monocarboxylate_transporter_9	4.06788e-07	1.81733e-05	0.17302
LOC8029795_hydroxyacid_oxidase_1	9.08334e-12	4.03278e-10	0.112297		LOC120846343_calreticulin	5.04068e-07	2.23793e-05	0.514387
LOC8051015_cyclic_pyranopterin_monophosphate_synthase-like	1.10501e-11	4.87568e-10	0.125568		LOC115324589_carnitine_O-acetyltransferase	5.14396e-07	2.2697e-05	0.170042
LOC120848499_nicotinamide_N-methyltransferase	1.63112e-11	7.15291e-10	0.0960837		LOC8029359_catechol_O-methyltransferase_domain-containing_protein_1	5.9673e-07	2.61682e-05	0.17859
LOC120837881_sulfotransferase_ssu-1-like	2.10096e-11	9.1571e-10	0.0934258		LOC120846031_chorion_peroxidase-like	6.01751e-07	2.62275e-05	0.191697
LOC115318384_uncharacterized_protein_LOC115318384	2.16347e-11	9.37243e-10	0.13253		LOC8035537_phospholipase_A2_imperatoxin-1	6.99744e-07	3.03138e-05	0.180407
LOC115331655_sulfotransferase_1E1-like	2.89041e-11	1.24462e-09	0.101614		LOC120842037_ice-structuring_glycoprotein-like	7.30096e-07	3.14381e-05	0.206027
LOC115317876_uncharacterized_protein_LOC115317876	2.91352e-11	1.24706e-09	0.0982827		LOC8025980_elongation_of_very_long_chain_fatty_acids_protein_AAEL008004	7.49027e-07	3.20601e-05	0.185177
LOC8052797_cytochrome_P450_2H2	3.30642e-11	1.4068e-09	0.096906		LOC115332996_nicotinamide_N-methyltransferase	8.06866e-07	3.43302e-05	0.171167
LOC8032371_sulfotransferase_1C4	3.54093e-11	1.49767e-09	0.104429		LOC120837881_sulfotransferase_ssu-1-like	9.53604e-07	4.03335e-05	0.172215
LOC120842037_ice-structuring_glycoprotein-like	4.71175e-11	1.98115e-09	0.12457		LOC8037831_plasma_membrane_calcium-transporting_ATPase_3_isoform_X16	1.00556e-06	4.22807e-05	0.263129
LOC8040254_solute_carrier_organic_anion_transporter_family_member_5A1_isoform_X2	6.84231e-11	2.86016e-09	0.203921		LOC8053993_4-coumarate--CoA_ligase_1-like	1.16298e-06	4.86139e-05	0.165871
LOC8027658_venom_serine_carboxypeptidase	8.86527e-11	3.68424e-09	0.101893		LOC8029795_hydroxyacid_oxidase_1	1.29133e-06	5.36652e-05	0.181972
LOC8028851_juvenile_hormone_acid_O-methyltransferase	9.54458e-11	3.94362e-09	0.121467		LOC8023590_glycerophosphocholine_cholinephosphodiesterase_ENPP6	1.43888e-06	5.94514e-05	0.204523
LOC8040958_phospholipase_A2-like	1.48717e-10	6.10935e-09	0.101787		LOC8035066_indolethylamine_N-methyltransferase-like	1.52654e-06	6.27111e-05	0.166508
LOC8041760_arylsulfatase_B-like	2.55256e-10	1.04261e-08	0.0915635		LOC115318384_uncharacterized_protein_LOC115318384	2.35016e-06	9.5994e-05	0.205753
LOC8031351_LOW_QUALITY_PROTEIN:_juvenile_hormone_acid_O-methyltransferase	2.5841e-10	1.0495e-08	0.0929426		LOC8027178_lachesin	2.5978e-06	0.000105506	0.16911
LOC115322594_uncharacterized_protein_LOC115322594	2.78451e-10	1.1245e-08	0.117332		LOC121834840_sulfotransferase_1C2-like	2.75617e-06	0.000111306	0.162265
LOC120849875_spidroin-2-like	2.99607e-10	1.20314e-08	0.198932		LOC120846264_1,2-dihydroxy-3-keto-5-methylthiopentene_dioxygenase	2.8643e-06	0.000115023	0.181617
LOC8031204_omega-amidase_NIT2-like	4.47846e-10	1.78838e-08	0.0878543		LOC115316544_uncharacterized_protein_LOC115316544	3.17166e-06	0.000126654	0.170016
LOC115313306_(3R)-3-hydroxyacyl-CoA_dehydrogenase	4.50957e-10	1.7908e-08	0.107271		LOC8042383_arylsulfatase_B-like	3.60115e-06	0.000143005	0.150237
LOC115321470_uncharacterized_protein_LOC115321470	5.37254e-10	2.11484e-08	0.110965		LOC8024912_trypsin-1	4.33088e-06	0.000171034	0.153805
LOC121835740_uncharacterized_protein_LOC121835740	5.38473e-10	2.11484e-08	0.133933		LOC8051089_uncharacterized_oxidoreductase_YjmC_isoform_X2	4.83865e-06	0.000190037	0.224279
LOC115311034_uncharacterized_protein_LOC115311034	6.59046e-10	2.57424e-08	0.107798		LOC8029198_putative_acyl-CoA_synthetase_YngI	4.89482e-06	0.000191192	0.139117
LOC120839375_1,2-dihydroxy-3-keto-5-methylthiopentene_dioxygenase_2-like	7.00786e-10	2.7224e-08	0.0922534		LOC115331492_pancreatic_lipase-related_protein_2-like	5.13958e-06	0.000199386	0.139231
LOC8053392_cytochrome_P450_4V2	7.69793e-10	2.97431e-08	0.087647		LOC8031204_omega-amidase_NIT2-like	5.16038e-06	0.000199386	0.158116
LOC115314672_LOW_QUALITY_PROTEIN:_elongation_of_very_long_chain_fatty_acids_protein_AAEL008004	9.54983e-10	3.67001e-08	0.0952975		LOC115323392_omega-amidase_NIT2-like	5.78026e-06	0.000222136	0.148346
LOC8051868_chorion_peroxidase-like	1.08572e-09	4.15014e-08	0.0880898		LOC121048327_monocarboxylate_transporter_5-like	6.1772e-06	0.000236121	0.141309
LOC8040566_uncharacterized_protein_LOC8040566	1.13545e-09	4.31712e-08	0.0850581		LOC115314977_sulfotransferase_ssu-1	6.76066e-06	0.000257049	0.140983
LOC8025628_dermonecrotic_toxin_SPH-like	1.22824e-09	4.64522e-08	0.0981451		LOC121837417_cytochrome_P450_3A19-like	7.2059e-06	0.000272528	0.158354
LOC121834840_sulfotransferase_1C2-like	1.30263e-09	4.90063e-08	0.0785216		LOC8038777_(3R)-3-hydroxyacyl-CoA_dehydrogenase	9.91905e-06	0.000373165	0.197611
LOC121833176_early_nodulin-75-like	1.6746e-09	6.26703e-08	0.0992635		LOC120844856_carbohydrate_sulfotransferase_13	1.19034e-05	0.000445475	0.130167
LOC121048348_indolethylamine_N-methyltransferase-like	1.99231e-09	7.4172e-08	0.0760277		LOC8035487_cytochrome_P450_3A6-like	1.22842e-05	0.000457331	0.159316
LOC120846999_medium-chain_acyl-CoA_ligase_ACSF2,_mitochondrial-like	2.45417e-09	9.08932e-08	0.0759307		LOC8028698_arylsulfatase_B-like	1.38587e-05	0.000513273	0.138614
LOC8035487_cytochrome_P450_3A6-like	2.66439e-09	9.81705e-08	0.0926463		LOC8024086_bifunctional_3\\'-phosphoadenosine_5\\'-phosphosulfate_synthase_isoform_X1	1.61221e-05	0.000594026	0.310691
LOC8029553_4-coumarate--CoA_ligase_1,_partial	3.23523e-09	1.18592e-07	0.0787023		LOC115312009_UDP-glucose_6-dehydrogenase	1.96878e-05	0.000721685	0.142717
LOC121048327_monocarboxylate_transporter_5-like	4.32415e-09	1.57699e-07	0.0806807		LOC120843500_cytochrome_P450_2J2	1.99252e-05	0.000726658	0.132982
LOC115324180_indolethylamine_N-methyltransferase-like	7.88464e-09	2.86088e-07	0.0741279		LOC115321342_indolethylamine_N-methyltransferase-like	2.90446e-05	0.00105386	0.13854
LOC121833196_early_nodulin-75-like	7.93974e-09	2.86632e-07	0.0856325		LOC8025833_testicular_acid_phosphatase_isoform_X1	3.5064e-05	0.00126585	0.113685
LOC8033409_uncharacterized_protein_LOC8033409	8.44844e-09	3.03465e-07	0.0746225		LOC115327621_juvenile_hormone_acid_O-methyltransferase	3.77356e-05	0.00135545	0.132439
LOC8040797_kynurenine_aminotransferase_isoform_X3	1.45978e-08	5.21724e-07	0.0852713		LOC8031200_prolyl_4-hydroxylase_subunit_alpha-1-like	4.08172e-05	0.00145881	0.158484
LOC8040859_cyclic_pyranopterin_monophosphate_synthase	1.5282e-08	5.43461e-07	0.0808894		LOC120844289_juvenile_hormone_acid_O-methyltransferase-like	4.12112e-05	0.00146556	0.13754
LOC115323219_sulfotransferase_ssu-1	2.15567e-08	7.62809e-07	0.0672206		LOC120839513_uncharacterized_protein_LOC120839513	5.23266e-05	0.00185163	0.222413
LOC8025512_sulfotransferase_ssu-1	2.49182e-08	8.77415e-07	0.0774337		LOC8035479_molybdopterin_synthase_catalytic_subunit	5.49545e-05	0.00193505	0.131544
LOC8036674_sulfotransferase_ssu-1	2.66903e-08	9.35205e-07	0.0676047		LOC8032371_sulfotransferase_1C4	5.56048e-05	0.00193734	0.132936
LOC115333144_cytochrome_P450_2J4	3.27299e-08	1.14124e-06	0.0932874		LOC8053059_sulfotransferase_ssu-1	5.57286e-05	0.00193734	0.122908
LOC121048549_uncharacterized_protein_LOC121048549	5.56039e-08	1.9294e-06	0.0754568		LOC115317876_uncharacterized_protein_LOC115317876	5.58327e-05	0.00193734	0.115616
LOC8053993_4-coumarate--CoA_ligase_1-like	5.63554e-08	1.94603e-06	0.0693477		LOC8036945_uncharacterized_HIT-like_protein_Synpcc7942_1390	5.94138e-05	0.00205164	0.166706
LOC8053059_sulfotransferase_ssu-1	6.21091e-08	2.1344e-06	0.0607352		LOC8053473_alanine_aminotransferase_2-like	6.43509e-05	0.00221144	0.112796
LOC115328850_trypsin-7-like	7.08782e-08	2.4241e-06	0.0716704		LOC8025512_sulfotransferase_ssu-1	6.90801e-05	0.00236261	0.109891
LOC115320086_omega-amidase_NIT2-like	7.96578e-08	2.7114e-06	0.0802116		LOC8051546_pyrimidodiazepine_synthase	7.25841e-05	0.00247062	0.123506
LOC115332202_sulfotransferase_ssu-1-like	8.56017e-08	2.89991e-06	0.0633044		LOC115313573_sphingomyelin_phosphodiesterase-like	8.35187e-05	0.00282935	0.123656
LOC8043404_4-coumarate--CoA_ligase_1-like	9.60237e-08	3.23763e-06	0.068425		LOC121832965_hydroxyacid_oxidase_1-like	8.88242e-05	0.00299488	0.0970599
LOC120842044_ice-structuring_glycoprotein-like	1.0094e-07	3.38742e-06	0.115984		LOC120840910_estradiol_17-beta-dehydrogenase_8-like	9.36713e-05	0.00314348	0.118436
LOC8025980_elongation_of_very_long_chain_fatty_acids_protein_AAEL008004	1.11722e-07	3.73172e-06	0.0750919		LOC8040934_omega-amidase_NIT2	9.96248e-05	0.00332766	0.110244
LOC115322949_sulfotransferase_ssu-1-like	1.26244e-07	4.19716e-06	0.0642418		LOC115316229_juvenile_hormone_acid_O-methyltransferase-like	0.000101307	0.0033681	0.117787
LOC8025361_monocarboxylate_transporter_9	1.30184e-07	4.30812e-06	0.0676386		LOC8040797_kynurenine_aminotransferase_isoform_X3	0.00010296	0.00340722	0.139418
LOC120841865	1.42295e-07	4.68721e-06	0.0948491		LOC115322218_pancreatic_lipase-related_protein_2-like	0.000125045	0.00411901	0.122883
LOC8041447_(3R)-3-hydroxyacyl-CoA_dehydrogenase-like	1.44961e-07	4.75313e-06	0.0620407		LOC8041980_cytochrome_P450_2U1-like_isoform_X2	0.000142371	0.00466821	0.104658
LOC115328059_uncharacterized_protein_LOC115328059	1.47685e-07	4.82034e-06	0.0611901		LOC8036648_acyl-CoA_Delta-9_desaturase	0.000182616	0.00596047	0.11795
LOC115332939_syntaxin-6_isoform_X1	1.55007e-07	5.0363e-06	0.0861745		LOC115322949_sulfotransferase_ssu-1-like	0.000190463	0.00618831	0.102679
LOC8053705_glutathione_S-transferase	1.81353e-07	5.86565e-06	0.0850437		LOC8042120_signal_peptidase_complex_catalytic_subunit_SEC11A	0.000192468	0.00622518	0.167231
LOC115333007_nicotinamide_N-methyltransferase	1.88778e-07	6.07832e-06	0.0584719		LOC115326204_2-iminobutanoate/2-iminopropanoate_deaminase	0.000231299	0.00744743	0.119827
LOC8025833_testicular_acid_phosphatase_isoform_X1	2.21545e-07	7.10135e-06	0.0629095		LOC8040254_solute_carrier_organic_anion_transporter_family_member_5A1_isoform_X2	0.000241428	0.00773867	0.187502
LOC120846031_chorion_peroxidase-like	2.33521e-07	7.45181e-06	0.067624		LOC115308915_cytochrome_P450_3A16-like	0.000274294	0.00875293	0.0995877
LOC120841863_uncharacterized_protein_LOC120841863,_partial	2.73606e-07	8.69216e-06	0.0889099		LOC120849437_uncharacterized_protein_LOC120849437	0.000284037	0.00902354	0.100111
LOC115333080_protein_Mpv17	3.06281e-07	9.68716e-06	0.0669996		LOC121047096_arylsulfatase_B-like	0.00030001	0.00948882	0.0971879
LOC8027178_lachesin	3.19132e-07	1.00491e-05	0.0731804		LOC120848499_nicotinamide_N-methyltransferase	0.000314294	0.0098968	0.0898542
LOC8051531_innexin_shaking-B	3.3694e-07	1.05634e-05	0.0627771		LOC8030854_juvenile_hormone_acid_O-methyltransferase-like	0.000426036	0.0133566	0.0970818
LOC8029015_medium-chain_acyl-CoA_ligase_ACSF2,_mitochondrial	4.26097e-07	1.33002e-05	0.0496484		LOC8037321_hexuronate_transporter	0.000448062	0.0139858	0.104315
LOC120839794_sulfotransferase_ssu-1-like	4.71235e-07	1.46452e-05	0.058668		LOC120842780_sulfotransferase_1C2-like	0.000460013	0.0142742	0.10513
LOC8025830_enoyl-CoA_delta_isomerase_2	4.96086e-07	1.53507e-05	0.0671134		LOC8036674_sulfotransferase_ssu-1	0.000461297	0.0142742	0.0868942
LOC8030854_juvenile_hormone_acid_O-methyltransferase-like	5.97179e-07	1.83993e-05	0.0580371		LOC115317900_carbohydrate_sulfotransferase_11	0.000478468	0.0147418	0.0828142
LOC115312894	5.99752e-07	1.83993e-05	0.0628897		LOC120842044_ice-structuring_glycoprotein-like	0.000486132	0.0149136	0.149791
LOC8031200_prolyl_4-hydroxylase_subunit_alpha-1-like	6.3126e-07	1.92831e-05	0.0650834		LOC115324180_indolethylamine_N-methyltransferase-like	0.00053553	0.0163588	0.075288
LOC8038777_(3R)-3-hydroxyacyl-CoA_dehydrogenase	6.47672e-07	1.97003e-05	0.0790706		LOC8051868_chorion_peroxidase-like	0.000542958	0.0165152	0.0736916
LOC8036945_uncharacterized_HIT-like_protein_Synpcc7942_1390	7.59538e-07	2.3005e-05	0.1282		LOC8053777_solute_carrier_family_35_member_E3	0.000584303	0.0176974	0.126922
LOC120844347_sepiapterin_reductase-like	9.44152e-07	2.84759e-05	0.0521211		LOC8030104_uncharacterized_protein_LOC8030104	0.00067809	0.0204514	0.115596
LOC115311125_uncharacterized_protein_LOC115311125	1.10753e-06	3.32632e-05	0.0498353		LOC115324995_uncharacterized_protein_LOC115324995	0.000757414	0.0227479	0.0967284
LOC8035537_phospholipase_A2_imperatoxin-1	1.19026e-06	3.55983e-05	0.0480854		LOC8026099_elongation_of_very_long_chain_fatty_acids_protein_AAEL008004-like	0.000767424	0.0229521	0.0920325
LOC8029821_D-amino-acid_oxidase	1.31171e-06	3.9067e-05	0.0568251		LOC8053705_glutathione_S-transferase	0.000906252	0.0269912	0.112658
LOC121048478_trypsin-7-like	1.60035e-06	4.74661e-05	0.0618075		LOC8051531_innexin_shaking-B	0.00094284	0.0279644	0.0745712
LOC115332940_cytochrome_P450_3A4	1.74968e-06	5.16805e-05	0.0529808		LOC120844347_sepiapterin_reductase-like	0.00107213	0.0316678	0.0811355
LOC120841743	1.92548e-06	5.66028e-05	0.0499823		LOC8037338_beta-1,3-galactosyltransferase_1-like	0.00117288	0.0345011	0.0866369
LOC8024838_thiosulfate_sulfurtransferase/rhodanese-like_domain-containing_protein_3	1.93216e-06	5.66028e-05	0.129838		LOC121838552_carbohydrate_sulfotransferase_11-like	0.00121142	0.0354885	0.100028
LOC115313573_sphingomyelin_phosphodiesterase-like	2.00151e-06	5.83951e-05	0.0518313		LOC121048348_indolethylamine_N-methyltransferase-like	0.00125553	0.0366306	0.0912435
LOC115314887	2.71527e-06	7.88973e-05	0.0675142		LOC115312167_uncharacterized_protein_LOC115312167	0.00128324	0.0372869	0.0954606
LOC8042383_arylsulfatase_B-like	2.73073e-06	7.90254e-05	0.0574176		LOC8023497_transmembrane_protein_135	0.00132917	0.0384652	0.0851512
LOC115314977_sulfotransferase_ssu-1	2.82783e-06	8.15054e-05	0.0557237		LOC8038541_medium-chain_acyl-CoA_ligase_ACSF2,_mitochondrial	0.00134705	0.0388255	0.076324
LOC115327030_uncharacterized_protein_LOC115327030	2.85374e-06	8.19217e-05	0.0605177		LOC115328610_Golgi-associated_plant_pathogenesis-related_protein_1	0.00151641	0.0435314	0.079292
LOC115330007_plasma_kallikrein-like	3.62681e-06	0.000103698	0.0394464		LOC115327329_keratin-associated_protein_5-4	0.00157469	0.0450235	0.0996021
LOC8023118_cytochrome_P450_3A4	3.8101e-06	0.000108504	0.0489744		LOC8041899_sodium-independent_sulfate_anion_transporter_isoform_X3	0.00161695	0.0460475	0.0998942
LOC115330946_omega-amidase_NIT2	4.13991e-06	0.000117429	0.0504846
LOC8052813_LOW_QUALITY_PROTEIN:_arylsulfatase_B	5.16683e-06	0.000145492	0.0486895
LOC8053777_solute_carrier_family_35_member_E3	5.16999e-06	0.000145492	0.0616293
LOC8041980_cytochrome_P450_2U1-like_isoform_X2	5.45986e-06	0.000153047	0.0451065
LOC120842795_cytochrome_P450_2H2	6.60155e-06	0.000184328	0.0519494
LOC120848682_probable_caffeoyl-CoA_O-methyltransferase_1	7.05788e-06	0.000196302	0.0474681
LOC121836470_uncharacterized_protein_LOC121836470	7.98839e-06	0.000221322	0.0564126
LOC115312056_adenosine_deaminase	9.9421e-06	0.000274387	0.0501929
LOC8023590_glycerophosphocholine_cholinephosphodiesterase_ENPP6	1.02764e-05	0.000282522	0.0739218
LOC121833246	1.0432e-05	0.000285219	0.0512164
LOC115311108_uncharacterized_protein_LOC115311108	1.04543e-05	0.000285219	0.0549107
LOC120840910_estradiol_17-beta-dehydrogenase_8-like	1.1201e-05	0.000304428	0.0447256
LOC8041737_phosphomannomutase	1.13952e-05	0.000308534	0.0653248
LOC8026099_elongation_of_very_long_chain_fatty_acids_protein_AAEL008004-like	1.16322e-05	0.000313761	0.0430582
LOC115313418_1,2-dihydroxy-3-keto-5-methylthiopentene_dioxygenase-like	1.19008e-05	0.0003198	0.0538
LOC115318431_uncharacterized_protein_LOC115318431	1.3428e-05	0.000359487	0.0503971
LOC8038511_nicotinamide_N-methyltransferase	1.3982e-05	0.000372923	0.0468689
LOC121047658_estradiol_17-beta-dehydrogenase_8-like	1.83251e-05	0.000486943	0.0449543
LOC8040434_uncharacterized_protein_LOC8040434	2.42448e-05	0.000641859	0.0439386
LOC120840328_maltose_permease	2.79393e-05	0.000735779	0.0454745
LOC8041736_heterogeneous_nuclear_ribonucleoprotein_27C	2.79983e-05	0.000735779	0.255881
LOC115323240	2.83102e-05	0.00074125	0.0406381
LOC115315327_estradiol_17-beta-dehydrogenase_8-like	3.07383e-05	0.000801889	0.0365904
LOC115322218_pancreatic_lipase-related_protein_2-like	3.19309e-05	0.000829971	0.0411064
LOC8042905_RNA-binding_protein_24-A_isoform_X1	3.22312e-05	0.000834741	0.0782507
LOC115311123_uncharacterized_protein_LOC115311123	3.50466e-05	0.000904381	0.0672443
LOC8038221_sulfotransferase_ssu-1	4.77578e-05	0.00122796	0.0354726
LOC8034048_uncharacterized_protein_LOC8034048	5.38147e-05	0.00137874	0.0597978
LOC115330188_sulfotransferase_ssu-1	6.10151e-05	0.00155763	0.0369443
LOC8043828_synaptotagmin-15_isoform_X2	6.15506e-05	0.00156571	0.0584359
LOC8028317_LOW_QUALITY_PROTEIN:_juvenile_hormone_acid_O-methyltransferase	6.28988e-05	0.00159433	0.0425566
LOC8029198_putative_acyl-CoA_synthetase_YngI	6.87601e-05	0.00173674	0.0380998
LOC8038541_medium-chain_acyl-CoA_ligase_ACSF2,_mitochondrial	7.15429e-05	0.00180066	0.0502707
LOC115309809_luciferin_4-monooxygenase-like	7.25008e-05	0.00181837	0.0336048
LOC8029069_methyltransferase-like_protein_7A	7.59723e-05	0.00189878	0.0404406
LOC115314073_uncharacterized_protein_LOC115314073	8.07741e-05	0.00201175	0.0486075
LOC115318005_cholinesterase_1	8.3063e-05	0.00206158	0.0387335
LOC115317900_carbohydrate_sulfotransferase_11	9.39927e-05	0.00232478	0.0366825
LOC8035747_molybdenum_cofactor_biosynthesis_protein_1_isoform_X2	0.000105603	0.00260293	0.073999
LOC115308356_sulfotransferase_ssu-1-like	0.000112301	0.00275571	0.0358337
LOC8032596_mannose-1-phosphate_guanyltransferase_beta	0.000112572	0.00275571	0.0712631
LOC115310371_peroxidase	0.000123174	0.00300493	0.0745335
LOC121045842_uncharacterized_protein_LOC121045842	0.000143364	0.0034856	0.0373489
LOC120842780_sulfotransferase_1C2-like	0.00014887	0.0036072	0.0378901
LOC8029044_hydroxyacid_oxidase_1	0.000152541	0.00368367	0.0342947
LOC8025631_uridine_phosphorylase_1_isoform_X2	0.000159843	0.00383846	0.0530784
LOC8035707_CMP-sialic_acid_transporter_1	0.000160025	0.00383846	0.0381801
LOC121835209_glucoside_xylosyltransferase_1-like	0.000163192	0.0038985	0.0357087
LOC115316800	0.000163619	0.0038985	0.0389957
LOC120844856_carbohydrate_sulfotransferase_13	0.000188489	0.00447615	0.0293579
