## Supplementary Dataset 10 for "Tick hemocytes have pleiotropic roles in microbial infection and arthropod fitness"

### Sheet: Immune1 marker genes comparison
Supplementary Dataset 10. Expression profile of the top 20 marker genes for the Immune 1 cluster in hemocytes from engorged ticks compared to unfed (from bulk RNA-seq analysis).
FDR = False Discovery Rate; FC = Fold Change; nf = not found
		Bulk RNA-seq
LOC Number	GENE	logFC	FDR
LOC120848111	LOC120848111_uncharacterized_protein_LOC120848111	5.32807	2.22913e-06
LOC8027381	LOC8027381_uncharacterized_protein_LOC8027381	1.40421	4.27929e-05
LOC115330164	LOC115330164_uncharacterized_protein_LOC115330164	3.62499	2.05232e-06
LOC115310733	LOC115310733_uncharacterized_protein_LOC115310733	1.91616	4.02603e-05
LOC8025763	LOC8025763_uncharacterized_protein_LOC8025763	5.64685	1.46366e-06
LOC8030739	LOC8030739_uncharacterized_protein_LOC8030739_isoform_X1	nf	-
LOC115328558	LOC115328558_salivary_cystatin-L-like	3.47192	3.52584e-06
LOC120842126	LOC120842126_uncharacterized_protein_LOC120842126	3.14222	2.57787e-06
LOC8053083	LOC8053083_salivary_cystatin-L2	3.99159	1.23173e-06
LOC115326447	LOC115326447_U-scoloptoxin(16)-Er13a	0.751249	0.00093991
LOC8038220	LOC8038220_uncharacterized_protein_LOC8038220_isoform_X2	3.48375	9.04415e-06
LOC8025762	LOC8025762_uncharacterized_protein_LOC8025762	4.0312	6.69316e-06
LOC8027377	LOC8027377_uncharacterized_protein_LOC8027377	0.842436	0.000402206
LOC8040959	LOC8040959_uncharacterized_protein_LOC8040959_isoform_X2	3.00075	6.2481e-06
LOC8040700	LOC8040700_antimicrobial_peptide_microplusin	2.05261	9.43167e-06
LOC8027577	LOC8027577_uncharacterized_protein_LOC8027577	0.979762	0.00013673
LOC115310738	LOC115310738_uncharacterized_protein_LOC115310738	nf	-
LOC8032444	LOC8032444_astakine	1.83787	3.14843e-05
LOC8028327	LOC8028327	0.561055	0.00179372
LOC8025528	LOC8025528_hemocytin	1.15705	0.000713214
